# A view of the pan-genome of domesticated cowpea (*Vigna unguiculata* [L.] Walp.)

**DOI:** 10.1101/2022.08.22.504811

**Authors:** Qihua Liang, María Muñoz-Amatriaín, Shengqiang Shu, Sassoum Lo, Xinyi Wu, Joseph W. Carlson, Patrick Davidson, David M. Goodstein, Jeremy Phillips, Nadia M. Janis, Elaine J. Lee, Chenxi Liang, Peter L. Morrell, Andrew D. Farmer, Pei Xu, Timothy J. Close, Stefano Lonardi

**Affiliations:** Department of Computer Science and Engineering, University of California, Riverside, CA, 92521, USA; Department of Botany & Plant Sciences, University of California, Riverside, CA, 92521, USA; US Department of Energy Joint Genome Institute, Walnut Creek, CA, 94598, USA; State Key Laboratory for Managing Biotic and Chemical Threats to the Quality and Safety of Agro-products, Institute of Vegetables, Zhejiang Academy of Agricultural Sciences, 198 Shiqiao Road, Hangzhou 310021, China; Department of Agronomy and Plant Genetics, University of Minnesota, St. Paul, MN, 55108, USA; National Center for Genome Resources, Santa Fe, NM, 87505, USA; Key Lab of Specialty Agri-Product Quality and Hazard Controlling Technology of Zhejiang Province, College of Life Sciences, China Jiliang University, Hangzhou, China

**Keywords:** Cowpea, *Vigna unguiculata*, pan-genome, genetic variation, SNPs, presence/absence variants (PAV), inversions, IT97K-499-35, Suvita-2, Sanzi, CB5-2, UCR779, TZ30, ZN016

## Abstract

Cowpea, *Vigna unguiculata L*. Walp., is a diploid warm-season legume of critical importance as both food and fodder in sub-Saharan Africa. This species is also grown in Northern Africa, Europe, Latin America, North America, and East to Southeast Asia. To capture the genomic diversity of domesticates of this important legume, *de novo* genome assemblies were produced for representatives of six sub-populations of cultivated cowpea identified previously from genotyping of several hundred diverse accessions. In the most complete assembly (IT97K-499-35), 26,026 core and 4,963 noncore genes were identified, with 35,436 pan genes when considering all seven accessions. GO-terms associated with response to stress and defense response were highly enriched among the noncore genes, while core genes were enriched in terms related to transcription factor activity, and transport and metabolic processes. Over 5 million SNPs relative to each assembly and over 40 structural variants >1 Mb in size were identified by comparing genomes. Vu10 was the chromosome with the highest frequency of SNPs, and Vu04 had the most structural variants. Noncore genes harbor a larger proportion of potentially disruptive variants than core genes, including missense, stop gain, and frameshift mutations; this suggests that noncore genes substantially contribute to diversity within domesticated cowpea.

**Article Summary:** This study reports annotated genome assemblies of six cowpea accessions. Together with the previously reported annotated genome of IT97K-499-35, these constitute a pan-genome resource representing six subpopulations of domesticated cowpea. Annotations include genes, variant calls for SNPs and short indels, larger presence or absence variants, and inversions. Noncore genes are enriched for loci involved in stress response and harbor many genic variants with potential effects on coding sequence.
