## Supplemental Table S01 for "A view of the pan-genome of domesticated cowpea (*Vigna unguiculata* [L.] Walp.)"

### Sheet: Sheet1
Table S01. Cowpea accessions used in this work.
Accession	Also Known As	Country of Origin	Current Source	Since	Provided By	Reference	Other
IT97K_499-35	Songotra	Nigeria	UC Riverside	2006	M Timko, University of Virginia, Charlottesville, Virginia, USA	Singh et al., 2006	Striga- and Alectra-resistant elite African blackeye variety developed at the International Institute of Tropical Agriculture in Ibadan, Nigeria.
CB5-2	California Blackeye 5	California	UC Riverside	1981	K Foster, University of California, Davis, California, USA	Mackie, 1946	A fully inbred isolate from a stock of CB5, which was the predominant Blackeye of the US Southwest for several decades. CB5 (Blackeye 8415) was bred by WW Mackie at the University of California to add resistances to Fusarium wilt and nematodes to a previously preferred California Blackeye landrace.
Suvita-2	Gorom Local; TVu-15553; NPGR PI 583259	Burkina Faso	UC Riverside	1983	VD Aggarwal, Institut de l'Environnement et de Recherches Agricoles (INERA), Ouagadougo, Burkina Faso	Aggarwal et al., 1984	Somewhat resistant to bruchids and certain races of Striga, and relatively drought tolerant. This landrace was collected from a local market by VD Aggarwal.
Sanzi		Ghana	UC Riverside	1988	KO Marfo, Nyankpala Agricultural Experiment Station, Tamale, Ghana	Boukar et al., 2013	Early flowering, small-seeded landrace with resistance to flower bud thrips.
TZ30	Zhijiang tezao 30; Zhijiang282	China	ZAAS, China	1999	Zhejiang Academy of Agricultural Sciences,China	Xu et al., 2017	Elite Chinese variety with the pod length of around 60 cm.
UCR_779	BOTS 19A; NPGR PI 583014	Botswana	UC Riverside	1987	CJ DeMooy, Colorado State University, Fort Collins, Colorado, USA	de Mooy, 1985; Abdalla, 1992	Landrace from Botswana
ZN016	Nanchen doujiao	China	ZAAS, China	1992	Zhejiang Academy of Agricultural Sciences,China	Xu et al., 2017	Landrace originating from southeastern China with pod length around 35 cm and resistances to multiple major diseases of cowpea.
