## Supplemental Table S09 for "A view of the pan-genome of domesticated cowpea (*Vigna unguiculata* [L.] Walp.)"

### Sheet: Core Genes
Table S09. Enrichment analysis of GO Terms for core genes (this sheet) and noncore genes (next sheet) performed in AgriGO v2 (Tian et al. 2017). Only significantly enriched GO terms (FDR < 0.05) are shown for the three different ontology aspects.
GO_ID	ONTOLOGY ASPECT	GO TERM DESCRIPTION	Number in input list	Number in reference list	p-value	FDR	(-)log10(qvalue)
GO:0043436	Biological Process	oxoacid metabolic process	535	559	1.5e-11	7.1e-08	7.14874
GO:0019752	Biological Process	carboxylic acid metabolic process	533	557	1.9e-11	7.1e-08	7.14874
GO:0006520	Biological Process	cellular amino acid metabolic process	301	308	6.8e-11	1.7e-07	6.76955
GO:0016070	Biological Process	RNA metabolic process	456	475	9.4e-11	1.8e-07	6.74473
GO:0006082	Biological Process	organic acid metabolic process	610	643	1.6e-10	2.4e-07	6.61979
GO:0008104	Biological Process	protein localization	409	427	2.5e-09	3.2e-06	5.49485
GO:0045184	Biological Process	establishment of protein localization	400	418	5.7e-09	6.3e-06	5.20066
GO:0051234	Biological Process	establishment of localization	2560	2818	7.4e-09	6.3e-06	5.20066
GO:0006810	Biological Process	transport	2555	2813	9e-09	6.3e-06	5.20066
GO:0009056	Biological Process	catabolic process	372	388	8.6e-09	6.3e-06	5.20066
GO:0015031	Biological Process	protein transport	395	413	9e-09	6.3e-06	5.20066
GO:0034660	Biological Process	ncRNA metabolic process	200	204	3.9e-08	2.5e-05	4.60206
GO:1901575	Biological Process	organic substance catabolic process	330	344	4.8e-08	2.8e-05	4.55284
GO:0051179	Biological Process	localization	2570	2836	5.9e-08	3.2e-05	4.49485
GO:0051641	Biological Process	cellular localization	349	365	7.2e-08	3.7e-05	4.4318
GO:0051649	Biological Process	establishment of localization in cell	334	350	2.8e-07	0.00013	3.88606
GO:0046907	Biological Process	intracellular transport	334	350	2.8e-07	0.00013	3.88606
GO:0071702	Biological Process	organic substance transport	550	587	3.8e-07	0.00016	3.79588
GO:0070727	Biological Process	cellular macromolecule localization	265	276	7.6e-07	0.00029	3.5376
GO:0034613	Biological Process	cellular protein localization	265	276	7.6e-07	0.00029	3.5376
GO:0044248	Biological Process	cellular catabolic process	248	258	1.2e-06	0.00045	3.34679
GO:0044283	Biological Process	small molecule biosynthetic process	281	294	1.5e-06	0.00052	3.284
GO:0006396	Biological Process	RNA processing	233	242	1.6e-06	0.00052	3.284
GO:0046394	Biological Process	carboxylic acid biosynthetic process	195	201	1.6e-06	0.00052	3.284
GO:0016053	Biological Process	organic acid biosynthetic process	241	251	2.4e-06	0.00074	3.13077
GO:0006886	Biological Process	intracellular protein transport	251	262	2.9e-06	0.00084	3.07572
GO:0033036	Biological Process	macromolecule localization	479	512	3.5e-06	0.001	3
GO:0006399	Biological Process	tRNA metabolic process	158	162	4.6e-06	0.0013	2.88606
GO:0044711	Biological Process	single-organism biosynthetic process	676	731	6.5e-06	0.0017	2.76955
GO:0016311	Biological Process	dephosphorylation	108	109	6.7e-06	0.0017	2.76955
GO:0044712	Biological Process	single-organism catabolic process	151	155	9.9e-06	0.0025	2.60206
GO:0009451	Biological Process	RNA modification	84	84	1.2e-05	0.0028	2.55284
GO:0044262	Biological Process	cellular carbohydrate metabolic process	182	189	2.2e-05	0.0052	2.284
GO:0044281	Biological Process	small molecule metabolic process	1043	1143	2.3e-05	0.0053	2.27572
GO:0044723	Biological Process	single-organism carbohydrate metabolic process	319	339	3.4e-05	0.0074	2.13077
GO:0022613	Biological Process	ribonucleoprotein complex biogenesis	76	76	3.5e-05	0.0074	2.13077
GO:0044710	Biological Process	single-organism metabolic process	3219	3594	3.9e-05	0.0081	2.09151
GO:0032259	Biological Process	methylation	73	73	5.2e-05	0.011	1.95861
GO:0044255	Biological Process	cellular lipid metabolic process	260	275	6.1e-05	0.012	1.92082
GO:0042254	Biological Process	ribosome biogenesis	66	66	0.00013	0.026	1.58503
GO:0043038	Biological Process	amino acid activation	99	101	0.00014	0.026	1.58503
GO:0043039	Biological Process	tRNA aminoacylation	99	101	0.00014	0.026	1.58503
GO:0070647	Biological Process	protein modification by small protein conjugation or removal	82	83	0.00017	0.031	1.50864
GO:0072524	Biological Process	pyridine-containing compound metabolic process	97	99	0.00018	0.032	1.49485
GO:0034470	Biological Process	ncRNA processing	96	98	0.0002	0.035	1.45593
GO:0030001	Biological Process	metal ion transport	264	281	0.00022	0.037	1.4318
GO:0019362	Biological Process	pyridine nucleotide metabolic process	95	97	0.00023	0.037	1.4318
GO:0032446	Biological Process	protein modification by small protein conjugation	78	79	0.00029	0.045	1.34679
GO:0008652	Biological Process	cellular amino acid biosynthetic process	93	95	0.00029	0.045	1.34679
GO:0032787	Biological Process	monocarboxylic acid metabolic process	177	186	0.00031	0.047	1.3279
GO:0016567	Biological Process	protein ubiquitination	77	78	0.00032	0.048	1.31876
GO:0046496	Biological Process	nicotinamide nucleotide metabolic process	92	94	0.00032	0.048	1.31876
GO:0043414	Biological Process	macromolecule methylation	59	59	0.00034	0.049	1.3098
GO:0045454	Biological Process	cell redox homeostasis	118	122	0.00034	0.049	1.3098
GO:0005634	Cellular Component	nucleus	890	930	4.3e-18	6.3e-15	14.2007
GO:0043231	Cellular Component	intracellular membrane-bounded organelle	1170	1238	6.5e-17	3.1e-14	13.5086
GO:0043227	Cellular Component	membrane-bounded organelle	1170	1238	6.5e-17	3.1e-14	13.5086
GO:0005856	Cellular Component	cytoskeleton	192	197	5e-07	0.00018	3.74473
GO:0043229	Cellular Component	intracellular organelle	1926	2123	1e-06	0.0003	3.52288
GO:0043226	Cellular Component	organelle	1926	2131	1.1e-05	0.0026	2.58503
GO:0044430	Cellular Component	cytoskeletal part	162	167	1.3e-05	0.0027	2.56864
GO:1902494	Cellular Component	catalytic complex	234	247	9.2e-05	0.017	1.76955
GO:1990234	Cellular Component	transferase complex	150	156	0.00016	0.026	1.58503
GO:0015630	Cellular Component	microtubule cytoskeleton	122	126	0.00022	0.033	1.48149
GO:0048046	Cellular Component	apoplast	61	61	0.00026	0.035	1.45593
GO:0003700	Molecular Function	transcription factor activity, sequence-specific DNA binding	637	664	3.4e-14	8e-11	10.0969
GO:0001071	Molecular Function	nucleic acid binding transcription factor activity	637	664	3.4e-14	8e-11	10.0969
GO:0042578	Molecular Function	phosphoric ester hydrolase activity	274	277	6.7e-13	1e-09	9
GO:0043565	Molecular Function	sequence-specific DNA binding	426	445	1.5e-09	1.8e-06	5.74473
GO:0016791	Molecular Function	phosphatase activity	189	191	2.6e-09	2.4e-06	5.61979
GO:0003824	Molecular Function	catalytic activity	10175	11401	6.6e-09	5.1e-06	5.29243
GO:0042623	Molecular Function	ATPase activity, coupled	274	284	9.5e-08	5.8e-05	4.23657
GO:0005215	Molecular Function	transporter activity	1244	1354	9.9e-08	5.8e-05	4.23657
GO:0044877	Molecular Function	macromolecular complex binding	376	396	3.4e-07	0.00018	3.74473
GO:0003682	Molecular Function	chromatin binding	352	370	4.1e-07	0.00019	3.72125
GO:0022857	Molecular Function	transmembrane transporter activity	894	968	4.8e-07	0.0002	3.69897
GO:0005509	Molecular Function	calcium ion binding	276	289	2.4e-06	0.00093	3.03152
GO:0048037	Molecular Function	cofactor binding	608	655	4.7e-06	0.0017	2.76955
GO:0016757	Molecular Function	transferase activity, transferring glycosyl groups	220	229	5.7e-06	0.0018	2.74473
GO:0008237	Molecular Function	metallopeptidase activity	89	89	6e-06	0.0018	2.74473
GO:0022804	Molecular Function	active transmembrane transporter activity	278	292	5.4e-06	0.0018	2.74473
GO:0016874	Molecular Function	ligase activity	238	249	9.5e-06	0.0026	2.58503
GO:0016788	Molecular Function	hydrolase activity, acting on ester bonds	647	700	1.2e-05	0.0032	2.49485
GO:0016491	Molecular Function	oxidoreductase activity	1548	1708	1.7e-05	0.0042	2.37675
GO:0016887	Molecular Function	ATPase activity	459	493	2.6e-05	0.0061	2.21467
GO:0022892	Molecular Function	substrate-specific transporter activity	695	755	2.7e-05	0.0061	2.21467
GO:0050662	Molecular Function	coenzyme binding	394	422	4.4e-05	0.0094	2.02687
GO:0022891	Molecular Function	substrate-specific transmembrane transporter activity	646	702	5.7e-05	0.011	1.95861
GO:0004386	Molecular Function	helicase activity	302	321	5.7e-05	0.011	1.95861
GO:0008026	Molecular Function	ATP-dependent helicase activity	133	137	7e-05	0.012	1.92082
GO:0015405	Molecular Function	P-P-bond-hydrolysis-driven transmembrane transporter activity	105	107	7.1e-05	0.012	1.92082
GO:0015399	Molecular Function	primary active transmembrane transporter activity	105	107	7.1e-05	0.012	1.92082
GO:0070035	Molecular Function	purine NTP-dependent helicase activity	133	137	7e-05	0.012	1.92082
GO:0004721	Molecular Function	phosphoprotein phosphatase activity	89	90	7.3e-05	0.012	1.92082
GO:0046873	Molecular Function	metal ion transmembrane transporter activity	156	162	8.7e-05	0.014	1.85387
GO:0016758	Molecular Function	transferase activity, transferring hexosyl groups	180	189	0.00023	0.03	1.52288
GO:0042625	Molecular Function	ATPase coupled ion transmembrane transporter activity	95	97	0.00023	0.03	1.52288
GO:0042626	Molecular Function	ATPase activity, coupled to transmembrane movement of substances	95	97	0.00023	0.03	1.52288
GO:0019829	Molecular Function	cation-transporting ATPase activity	95	97	0.00023	0.03	1.52288
GO:0043492	Molecular Function	ATPase activity, coupled to movement of substances	110	113	0.0002	0.03	1.52288
GO:0022853	Molecular Function	active ion transmembrane transporter activity	96	98	0.0002	0.03	1.52288
GO:0016820	Molecular Function	hydrolase activity, acting on acid anhydrides, catalyzing transmembrane movement of substances	95	97	0.00023	0.03	1.52288
GO:0008757	Molecular Function	S-adenosylmethionine-dependent methyltransferase activity	60	60	0.0003	0.037	1.4318
GO:0008324	Molecular Function	cation transmembrane transporter activity	372	401	0.00035	0.041	1.38722
GO:0016667	Molecular Function	oxidoreductase activity, acting on a sulfur group of donors	118	122	0.00034	0.041	1.38722
GO:0004175	Molecular Function	endopeptidase activity	325	349	0.00036	0.041	1.38722
GO:0016876	Molecular Function	ligase activity, forming aminoacyl-tRNA and related compounds	90	92	0.00041	0.043	1.36653
GO:0016875	Molecular Function	ligase activity, forming carbon-oxygen bonds	90	92	0.00041	0.043	1.36653
GO:0004812	Molecular Function	aminoacyl-tRNA ligase activity	90	92	0.00041	0.043	1.36653
GO:0016787	Molecular Function	hydrolase activity	3098	3471	0.00045	0.047	1.3279

### Sheet: Noncore Genes
Table S09. Enrichment analysis of GO Terms for non-core genes (this sheet) and core genes (previous sheet) performed in AgriGO v2 (Tian et al. 2017). Only significantly enriched GO terms (FDR < 0.05) are shown for the three different ontology aspects.
GO_ID	ONTOLOGY ASPECT	GO TERM DESCRIPTION	Number in input list	Number in reference list	p-value	FDR	(-)log10(qvalue)
GO:0006952	Biological Process	defense response	384	802	9.8e-128	2e-124	123.699
GO:0006950	Biological Process	response to stress	452	1324	1.9e-87	1.9e-84	83.7212
GO:0050896	Biological Process	response to stimulus	638	2259	2.8e-82	1.9e-79	78.7212
GO:0015074	Biological Process	DNA integration	19	19	8.9e-18	4.5e-15	14.3468
GO:0015979	Biological Process	photosynthesis	73	216	1.1e-15	4.4e-13	12.3565
GO:0007165	Biological Process	signal transduction	164	763	1.1e-11	2.8e-09	8.55284
GO:0023052	Biological Process	signaling	164	763	1.1e-11	2.8e-09	8.55284
GO:0044700	Biological Process	single organism signaling	164	763	1.1e-11	2.8e-09	8.55284
GO:0007154	Biological Process	cell communication	177	870	1.8e-10	4.2e-08	7.37675
GO:0015992	Biological Process	proton transport	47	143	3.3e-10	6e-08	7.22185
GO:0006818	Biological Process	hydrogen transport	47	143	3.3e-10	6e-08	7.22185
GO:0015986	Biological Process	ATP synthesis coupled proton transport	27	66	9.2e-09	1.4e-06	5.85387
GO:1902600	Biological Process	hydrogen ion transmembrane transport	38	114	9.7e-09	1.4e-06	5.85387
GO:0015985	Biological Process	energy coupled proton transport, down electrochemical gradient	27	66	9.2e-09	1.4e-06	5.85387
GO:0051716	Biological Process	cellular response to stimulus	186	986	2.6e-08	3.5e-06	5.45593
GO:0051674	Biological Process	localization of cell	8	8	6.6e-08	7.5e-06	5.12494
GO:0048870	Biological Process	cell motility	8	8	6.6e-08	7.5e-06	5.12494
GO:0040011	Biological Process	locomotion	8	8	6.6e-08	7.5e-06	5.12494
GO:0046653	Biological Process	tetrahydrofolate metabolic process	9	11	3.6e-07	3.7e-05	4.4318
GO:0046654	Biological Process	tetrahydrofolate biosynthetic process	9	11	3.6e-07	3.7e-05	4.4318
GO:0006754	Biological Process	ATP biosynthetic process	27	81	1.2e-06	0.00012	3.92082
GO:0009206	Biological Process	purine ribonucleoside triphosphate biosynthetic process	27	85	3.6e-06	0.00032	3.49485
GO:0009145	Biological Process	purine nucleoside triphosphate biosynthetic process	27	85	3.6e-06	0.00032	3.49485
GO:0046034	Biological Process	ATP metabolic process	50	206	4e-06	0.00034	3.46852
GO:0015672	Biological Process	monovalent inorganic cation transport	49	202	5e-06	0.00041	3.38722
GO:0050794	Biological Process	regulation of cellular process	187	1080	7.6e-06	0.00055	3.25964
GO:0015671	Biological Process	oxygen transport	8	11	7.6e-06	0.00055	3.25964
GO:0015669	Biological Process	gas transport	8	11	7.6e-06	0.00055	3.25964
GO:0009205	Biological Process	purine ribonucleoside triphosphate metabolic process	50	211	8.1e-06	0.00055	3.25964
GO:0009144	Biological Process	purine nucleoside triphosphate metabolic process	50	211	8.1e-06	0.00055	3.25964
GO:0046129	Biological Process	purine ribonucleoside biosynthetic process	27	93	2.3e-05	0.0013	2.88606
GO:0009167	Biological Process	purine ribonucleoside monophosphate metabolic process	51	224	2.1e-05	0.0013	2.88606
GO:0042451	Biological Process	purine nucleoside biosynthetic process	27	93	2.3e-05	0.0013	2.88606
GO:0009142	Biological Process	nucleoside triphosphate biosynthetic process	27	93	2.3e-05	0.0013	2.88606
GO:0009126	Biological Process	purine nucleoside monophosphate metabolic process	51	224	2.1e-05	0.0013	2.88606
GO:0009201	Biological Process	ribonucleoside triphosphate biosynthetic process	27	93	2.3e-05	0.0013	2.88606
GO:0009199	Biological Process	ribonucleoside triphosphate metabolic process	50	219	2.4e-05	0.0013	2.88606
GO:0065007	Biological Process	biological regulation	209	1251	2.4e-05	0.0013	2.88606
GO:0009168	Biological Process	purine ribonucleoside monophosphate biosynthetic process	28	99	2.7e-05	0.0014	2.85387
GO:0009127	Biological Process	purine nucleoside monophosphate biosynthetic process	28	99	2.7e-05	0.0014	2.85387
GO:0050789	Biological Process	regulation of biological process	188	1111	2.8e-05	0.0014	2.85387
GO:0009141	Biological Process	nucleoside triphosphate metabolic process	50	221	3e-05	0.0015	2.82391
GO:0009161	Biological Process	ribonucleoside monophosphate metabolic process	51	230	4.5e-05	0.0021	2.67778
GO:0009123	Biological Process	nucleoside monophosphate metabolic process	51	232	5.7e-05	0.0026	2.58503
GO:0046128	Biological Process	purine ribonucleoside metabolic process	50	227	6.3e-05	0.0028	2.55284
GO:0042278	Biological Process	purine nucleoside metabolic process	50	227	6.3e-05	0.0028	2.55284
GO:0009156	Biological Process	ribonucleoside monophosphate biosynthetic process	28	105	8.6e-05	0.0037	2.4318
GO:0009152	Biological Process	purine ribonucleotide biosynthetic process	28	106	0.0001	0.0044	2.35655
GO:0009124	Biological Process	nucleoside monophosphate biosynthetic process	28	107	0.00012	0.0051	2.29243
GO:0044765	Biological Process	single-organism transport	93	503	0.00013	0.0052	2.284
GO:0009150	Biological Process	purine ribonucleotide metabolic process	51	240	0.00014	0.0056	2.25181
GO:0098662	Biological Process	inorganic cation transmembrane transport	40	177	0.00018	0.007	2.1549
GO:0098660	Biological Process	inorganic ion transmembrane transport	40	177	0.00018	0.007	2.1549
GO:0009119	Biological Process	ribonucleoside metabolic process	51	243	0.00019	0.0073	2.13668
GO:0006164	Biological Process	purine nucleotide biosynthetic process	28	111	0.00024	0.0089	2.05061
GO:0042455	Biological Process	ribonucleoside biosynthetic process	27	107	0.0003	0.011	1.95861
GO:0009163	Biological Process	nucleoside biosynthetic process	27	107	0.0003	0.011	1.95861
GO:1901659	Biological Process	glycosyl compound biosynthetic process	27	107	0.0003	0.011	1.95861
GO:0006163	Biological Process	purine nucleotide metabolic process	51	248	0.00032	0.011	1.95861
GO:1902578	Biological Process	single-organism localization	93	517	0.00033	0.011	1.95861
GO:0009396	Biological Process	folic acid-containing compound biosynthetic process	10	24	0.00038	0.013	1.88606
GO:0009259	Biological Process	ribonucleotide metabolic process	51	252	0.00047	0.016	1.79588
GO:0022900	Biological Process	electron transport chain	32	139	0.00053	0.017	1.76955
GO:0046500	Biological Process	S-adenosylmethionine metabolic process	6	10	0.00055	0.017	1.76955
GO:0006556	Biological Process	S-adenosylmethionine biosynthetic process	6	10	0.00055	0.017	1.76955
GO:0009260	Biological Process	ribonucleotide biosynthetic process	28	118	0.00069	0.021	1.67778
GO:0046390	Biological Process	ribose phosphate biosynthetic process	28	118	0.00069	0.021	1.67778
GO:0098655	Biological Process	cation transmembrane transport	40	189	0.00074	0.022	1.65758
GO:0006760	Biological Process	folic acid-containing compound metabolic process	10	26	0.00081	0.023	1.63827
GO:0034220	Biological Process	ion transmembrane transport	40	190	0.00082	0.023	1.63827
GO:0009116	Biological Process	nucleoside metabolic process	51	258	0.00083	0.023	1.63827
GO:1901657	Biological Process	glycosyl compound metabolic process	51	258	0.00083	0.023	1.63827
GO:0072521	Biological Process	purine-containing compound metabolic process	51	260	0.00099	0.028	1.55284
GO:0072522	Biological Process	purine-containing compound biosynthetic process	28	121	0.0011	0.029	1.5376
GO:0042559	Biological Process	pteridine-containing compound biosynthetic process	10	27	0.0011	0.031	1.50864
GO:0009579	Cellular Component	thylakoid	120	272	2.6e-37	1.1e-34	33.9586
GO:0044436	Cellular Component	thylakoid part	99	246	2.9e-27	6.4e-25	24.1938
GO:0009521	Cellular Component	photosystem	86	211	2.2e-24	3.3e-22	21.4815
GO:0034357	Cellular Component	photosynthetic membrane	91	233	4.1e-24	4.6e-22	21.3372
GO:0009539	Cellular Component	photosystem II reaction center	23	28	1.2e-16	1.1e-14	13.9586
GO:0009522	Cellular Component	photosystem I	29	51	8.5e-14	6.3e-12	11.2007
GO:0009523	Cellular Component	photosystem II	51	134	9.9e-14	6.3e-12	11.2007
GO:0098796	Cellular Component	membrane protein complex	91	345	6.3e-12	3.5e-10	9.45593
GO:0031514	Cellular Component	motile cilium	8	8	6.6e-08	2.7e-06	5.56864
GO:0042995	Cellular Component	cell projection	8	8	6.6e-08	2.7e-06	5.56864
GO:0005929	Cellular Component	cilium	8	8	6.6e-08	2.7e-06	5.56864
GO:0005840	Cellular Component	ribosome	109	568	7.2e-06	0.00027	3.56864
GO:0009512	Cellular Component	cytochrome b6f complex	8	13	4.7e-05	0.0016	2.79588
GO:0032991	Cellular Component	macromolecular complex	267	1701	0.00017	0.0055	2.25964
GO:0070069	Cellular Component	cytochrome complex	8	16	0.00033	0.0097	2.01323
GO:1990904	Cellular Component	ribonucleoprotein complex	109	630	0.0005	0.013	1.88606
GO:0030529	Cellular Component	intracellular ribonucleoprotein complex	109	630	0.0005	0.013	1.88606
GO:0043531	Molecular Function	ADP binding	381	713	5e-147	6.5e-144	143.187
GO:0032559	Molecular Function	adenyl ribonucleotide binding	733	3337	3.5e-47	2.3e-44	43.6383
GO:0030554	Molecular Function	adenyl nucleotide binding	735	3384	1.5e-45	6.4e-43	42.1938
GO:0032555	Molecular Function	purine ribonucleotide binding	750	3583	8.6e-41	1.9e-38	37.7212
GO:0032550	Molecular Function	purine ribonucleoside binding	750	3583	8.6e-41	1.9e-38	37.7212
GO:0001883	Molecular Function	purine nucleoside binding	750	3583	8.6e-41	1.9e-38	37.7212
GO:0001882	Molecular Function	nucleoside binding	751	3602	2.9e-40	4.7e-38	37.3279
GO:0032549	Molecular Function	ribonucleoside binding	751	3601	2.7e-40	4.7e-38	37.3279
GO:0032553	Molecular Function	ribonucleotide binding	751	3624	2.2e-39	3.2e-37	36.4949
GO:0017076	Molecular Function	purine nucleotide binding	752	3641	6.1e-39	7.9e-37	36.1024
GO:0097367	Molecular Function	carbohydrate derivative binding	754	3655	7.3e-39	8.6e-37	36.0655
GO:0000166	Molecular Function	nucleotide binding	887	4892	9.3e-26	9.3e-24	23.0315
GO:1901265	Molecular Function	nucleoside phosphate binding	887	4892	9.3e-26	9.3e-24	23.0315
GO:0036094	Molecular Function	small molecule binding	888	4942	1.2e-24	1.1e-22	21.9586
GO:1901363	Molecular Function	heterocyclic compound binding	1432	9092	9.6e-16	8e-14	13.0969
GO:0097159	Molecular Function	organic cyclic compound binding	1432	9093	9.9e-16	8e-14	13.0969
GO:0050136	Molecular Function	NADH dehydrogenase (quinone) activity	34	76	5.8e-12	4e-10	9.39794
GO:0008137	Molecular Function	NADH dehydrogenase (ubiquinone) activity	34	76	5.8e-12	4e-10	9.39794
GO:0016655	Molecular Function	oxidoreductase activity, acting on NAD(P)H, quinone or similar compound as acceptor	34	76	5.8e-12	4e-10	9.39794
GO:0003954	Molecular Function	NADH dehydrogenase activity	34	77	9.1e-12	5.9e-10	9.22915
GO:0008234	Molecular Function	cysteine-type peptidase activity	47	135	3.5e-11	2.1e-09	8.67778
GO:0030247	Molecular Function	polysaccharide binding	38	98	6.6e-11	3.7e-09	8.4318
GO:0001871	Molecular Function	pattern binding	38	98	6.6e-11	3.7e-09	8.4318
GO:0005488	Molecular Function	binding	2739	19168	4.1e-09	2.2e-07	6.65758
GO:0016651	Molecular Function	oxidoreductase activity, acting on NAD(P)H	35	98	4.8e-09	2.5e-07	6.60206
GO:0003899	Molecular Function	DNA-directed RNA polymerase activity	36	106	1.3e-08	6.7e-07	6.17393
GO:0034062	Molecular Function	RNA polymerase activity	36	117	2.3e-07	1.1e-05	4.95861
GO:0003934	Molecular Function	GTP cyclohydrolase I activity	9	11	3.6e-07	1.7e-05	4.76955
GO:0005199	Molecular Function	structural constituent of cell wall	10	15	1.7e-06	7.7e-05	4.11351
GO:0030246	Molecular Function	carbohydrate binding	58	256	7.3e-06	0.00031	3.50864
GO:0019825	Molecular Function	oxygen binding	8	11	7.6e-06	0.00032	3.49485
GO:0005515	Molecular Function	protein binding	794	5395	1.1e-05	0.00044	3.35655
GO:0008146	Molecular Function	sulfotransferase activity	16	40	1.3e-05	0.00052	3.284
GO:0003933	Molecular Function	GTP cyclohydrolase activity	9	15	2e-05	0.00077	3.11351
GO:0003735	Molecular Function	structural constituent of ribosome	92	477	2.8e-05	0.001	3
GO:0005198	Molecular Function	structural molecule activity	105	560	2.8e-05	0.001	3
GO:0004713	Molecular Function	protein tyrosine kinase activity	24	82	5.4e-05	0.0019	2.72125
GO:0019238	Molecular Function	cyclohydrolase activity	9	17	7.7e-05	0.0026	2.58503
GO:0051082	Molecular Function	unfolded protein binding	29	114	0.00016	0.0053	2.27572
GO:0019843	Molecular Function	rRNA binding	13	37	0.00039	0.013	1.88606
GO:0016782	Molecular Function	transferase activity, transferring sulfur-containing groups	16	52	0.00049	0.014	1.85387
GO:0015276	Molecular Function	ligand-gated ion channel activity	16	52	0.00049	0.014	1.85387
GO:0022834	Molecular Function	ligand-gated channel activity	16	52	0.00049	0.014	1.85387
GO:0005230	Molecular Function	extracellular ligand-gated ion channel activity	16	52	0.00049	0.014	1.85387
GO:0033897	Molecular Function	ribonuclease T2 activity	11	29	0.00051	0.015	1.82391
GO:0004097	Molecular Function	catechol oxidase activity	8	17	0.00055	0.015	1.82391
GO:0004478	Molecular Function	methionine adenosyltransferase activity	6	10	0.00055	0.015	1.82391
GO:0004672	Molecular Function	protein kinase activity	417	2824	0.00068	0.018	1.74473
GO:0016892	Molecular Function	endoribonuclease activity, producing 3'-phosphomonoesters	11	30	0.00072	0.019	1.72125
GO:0016894	Molecular Function	endonuclease activity, active with either ribo- or deoxyribonucleic acids and producing 3'-phosphomonoesters	11	30	0.00072	0.019	1.72125
GO:0016814	Molecular Function	hydrolase activity, acting on carbon-nitrogen (but not peptide) bonds, in cyclic amidines	10	26	0.00081	0.02	1.69897
GO:0016772	Molecular Function	transferase activity, transferring phosphorus-containing groups	476	3283	0.0013	0.032	1.49485
GO:0008171	Molecular Function	O-methyltransferase activity	19	74	0.0018	0.043	1.36653
GO:0004521	Molecular Function	endoribonuclease activity	16	58	0.0018	0.043	1.36653
