## Supplemental Table S10 for "A view of the pan-genome of domesticated cowpea (*Vigna unguiculata* [L.] Walp.)"

### Sheet: Sheet1
Table S10. Average diversity by chromosome (pseudomolecule) relative to the IT97K-4899-35 assembly. Values reported are θπ and the standard deviation for “callable regions.”
Chromosome	Average θπ & standard deviation
Vu01	0.0127 (± 0.0597)
Vu02	0.0113 (± 0.0564)
Vu03	0.0093 (± 0.0491)
Vu04	0.0121 (± 0.0576)
Vu05	0.0155 (± 0.0723)
Vu06	0.0101 (± 0.0541)
Vu07	0.0114 (± 0.0562)
Vu08	0.0119 (± 0.0551)
Vu09	0.0557 (± 0.0557)
Vu10	0.0095 (± 0.0447)
Vu11	0.0111 (± 0.0545)
Whole Genome	0.0111 (± 0.0549)
