## Supplemental Table S13 for "A view of the pan-genome of domesticated cowpea (*Vigna unguiculata* [L.] Walp.)"

### Sheet: SVs
Table S13. Genomic coordinates of all structural variants detected via SyRI by comparing the seven cowpea genomes pairwise. IT97K-499-35 is abbreviated as IT97K.
	IT97K
CB5-2	IT97K vs CB5-2	Count	Length_ref (bp)	Length_qry (bp)
	Syntenic regions	3011	380057438	361479393
	Inversions	1481	24990263	21882924
	Translocations	1329	4347409	4134495
	Duplications (reference)	317	2593239	-
	Duplications (query)	1517	-	2888263
	Not aligned (reference)	5448	62502522	-	CB5-2
	Not aligned (query)	7041	-	38091219
Sanzi	IT97K vs Sanzi	Count	Length_ref (bp)	Length_qry (bp)	CB5-2 vs Sanzi	Count	Length_ref (bp)	Length_qry (bp)
	Syntenic regions	2676	356903684	337352665	Syntenic regions	2785	354946393	350964916
	Inversions	1281	27159342	22722607	Inversions	1638	24507550	22305475
	Translocations	1314	11558612	10841140	Translocations	1076	10564597	10505302
	Duplications (reference)	352	3937384	-	Duplications (reference)	225	2700480	-
	Duplications (query)	1238	-	3715964	Duplications (query)	1388	-	4551300
	Not aligned (reference)	5101	75038106	-	Not aligned (reference)	5333	36354387	-	Sanzi
	Not aligned (query)	6240	-	32449245	Not aligned (query)	6262	-	18785821
Suvita-2	IT97K vs Suvita-2	Count	Length_ref (bp)	Length_qry (bp)	CB5-2 vs Suvita-2	Count	Length_ref (bp)	Length_qry (bp)	Sanzi vs Suvita-2	Count	Length_ref (bp)	Length_qry (bp)
	Syntenic regions	2893	358221413	340320179	Syntenic regions	3094	363377729	360331704	Syntenic regions	3009	340361856	343304703
	Inversions	1496	35399724	31660555	Inversions	1932	26810207	26800009	Inversions	1881	30431049	30518301
	Translocations	1299	4390554	4317627	Translocations	1152	4534122	4457788	Translocations	1137	10855277	10884374
	Duplications (reference)	331	1446874	-	Duplications (reference)	172	514369	-	Duplications (reference)	240	-	2969350
	Duplications (query)	1251	-	2621548	Duplications (query)	1452	-	2656363	Duplications (query)	1608	4188781	-
	Not aligned (reference)	5470	74298317	-	Not aligned (reference)	5882	33408543	-	Not aligned (reference)	5820	-	29062007	Suvita-2
	Not aligned (query)	6662	-	36968537	Not aligned (query)	6950	-	21810121	Not aligned (query)	6952	21444926	-
TZ30	IT97K vs TZ30	Count	Length_ref (bp)	Length_qry (bp)	CB5-2 vs TZ30	Count	Length_ref (bp)	Length_qry (bp)	Sanzi vs TZ30	Count	Length_ref (bp)	Length_qry (bp)	Suvita-2 vs TZ30	Count	Length_ref (bp)	Length_qry (bp)
	Syntenic regions	3202	373171351	355654924	Syntenic regions	3176	377111847	375596603	Syntenic regions	3315	343826304	343558505	Syntenic regions	3661	357561954	356653654
	Inversions	1316	21907231	21999753	Inversions	1813	18727492	20740204	Inversions	1645	23014786	26415092	Inversions	1956	24326931	25736086
	Translocations	1589	6032083	5830630	Translocations	1191	3845851	3831472	Translocations	1408	12735500	12816542	Translocations	1409	7555507	7643624
	Duplications (reference)	280	3531330	-	Duplications (reference)	161	4340682	-	Duplications (reference)	229	4525858	-	Duplications (reference)	226	873333	-
	Duplications (query)	1566	-	2718912	Duplications (query)	1815	-	2911734	Duplications (query)	3425	-	7591722	Duplications (query)	2783	-	4741152
	Not aligned (reference)	5575	69421935	-	Not aligned (reference)	5831	26457678	-	Not aligned (reference)	5959	24224202	-	Not aligned (reference)	6611	26469738	-	TZ30
	Not aligned (query)	7324	-	39331773	Not aligned (query)	7291	-	22275582	Not aligned (query)	9016	-	36025651	Not aligned (query)	9022	-	31529129
UCR779	IT97K vs UCR779	Count	Length_ref (bp)	Length_qry (bp)	CB5-2 vs UCR779	Count	Length_ref (bp)	Length_qry (bp)	Sanzi vs UCR779	Count	Length_ref (bp)	Length_qry (bp)	Suvita-2 vs UCR779	Count	Length_ref (bp)	Length_qry (bp)	TZ030 vs UCR779	Count	Length_ref (bp)	Length_qry (bp)
	Syntenic regions	3214	360297654	343363519	Syntenic regions	3952	356078612	351601485	Syntenic regions	3854	337247158	335293743	Syntenic regions	4202	340295516	337089848	Syntenic regions	4153	345326294	346867747
	Inversions	1380	23367297	19852491	Inversions	1777	17100830	16905996	Inversions	1804	21580922	22267924	Inversions	2008	27239093	27667844	Inversions	1728	24406923	20453012
	Translocations	1519	5660164	5533550	Translocations	1764	6288539	6285693	Translocations	1748	10471593	10544866	Translocations	1822	6030769	6028754	Translocations	1783	6654862	6585729
	Duplications (reference)	362	1874745	-	Duplications (reference)	251	973155	-	Duplications (reference)	277	2640863	-	Duplications (reference)	248	1408234	-	Duplications (reference)	256	-	3813095
	Duplications (query)	1503	-	2586344	Duplications (query)	2188	-	3571839	Duplications (query)	2802	-	5805064	Duplications (query)	2512	-	4112670	Duplications (query)	3504	6165645	-
	Not aligned (reference)	5779	82556181	-	Not aligned (reference)	7116	48341348	-	Not aligned (reference)	7004	34987716	-	Not aligned (reference)	7622	41084564	-	Not aligned (reference)	7149	-	37088490	UCR779
	Not aligned (query)	7293	-	42000786	Not aligned (query)	8871	-	35192605	Not aligned (query)	9494	-	39652231	Not aligned (query)	9684	-	38637089	Not aligned (query)	10254	43128114	-
ZN016	IT97K vs ZN016	Count	Length_ref (bp)	Length_qry (bp)	CB5-2 vs ZN016	Count	Length_ref (bp)	Length_qry (bp)	Sanzi vs ZN016	Count	Length_ref (bp)	Length_qry (bp)	Suvita-2 vs ZN016	Count	Length_ref (bp)	Length_qry (bp)	TZ030 vs ZN016	Count	Length_ref (bp)	Length_qry (bp)		Count	Length_ref (bp)	Length_qry (bp)
	Syntenic regions	3211	370187566	352943320	Syntenic regions	3345	372226339	370574563	Syntenic regions	3396	343829887	343742210	Syntenic regions	3657	355866317	355540058	Syntenic regions	3007	379185272	381470220	Syntenic regions	3920	350373014	349296237
	Inversions	1217	27270988	24799683	Inversions	1668	22899136	22889189	Inversions	1554	25441868	26786001	Inversions	1806	26643321	26947269	Inversions	1630	13064083	13118033	Inversions	1667	22496536	24786162
	Translocations	1749	6478525	6347678	Translocations	1414	5306481	5269243	Translocations	1519	12327901	12387352	Translocations	1510	5420279	5504939	Translocations	1216	7117219	7136298	Translocations	1683	5929442	5930068
	Duplications (reference)	390	2744744	-	Duplications (reference)	194	1057194	-	Duplications (reference)	224	1990792	-	Duplications (reference)	209	794830	-	Duplications (reference)	159	-	1634353	Duplications (reference)	263	1104783	-
	Duplications (query)	1733	-	3472289	Duplications (query)	2191	-	3821884	Duplications (query)	3714	-	8187136	Duplications (query)	3240	-	5475714	Duplications (query)	2030	3704873	-	Duplications (query)	3622	-	6223888
	Not aligned (reference)	5739	68680401	-	Not aligned (reference)	5984	27745515	-	Not aligned (reference)	5974	24180729	-	Not aligned (reference)	6478	27651818	-	Not aligned (reference)	5500	-	27528421	Not aligned (reference)	6825	33947747	-
	Not aligned (query)	7519	-	42910735	Not aligned (query)	7808	-	26835518	Not aligned (query)	9347	-	39161165	Not aligned (query)	9324	-	36402536	Not aligned (query)	7105	22796929	-	Not aligned (query)	10002	-	43161525
