## Supplemental Table S14 for "A view of the pan-genome of domesticated cowpea (*Vigna unguiculata* [L.] Walp.)"

### Sheet: CB5-2
	Table S14. Largest inversions. Left table: ALLMAPS' orientation of assembled contigs based on markers' position on the genetic maps ("?" indicates a contig that was arbitrarily oriented); Right tables: Large (>1Mb) inversions detected by SyRI on CB5-2, and whether they are within an oriented ALLMAPS contig.
	CB5-2	start	end	len	ALLMAPS		Large inversions detected w.r.t. IT97K			Within an oriented contig?
	chr01	1	14214582	14214582	-		chr03	32390474	36391036	Yes
	chr01	14214683	14224623	9941	?		chr04	14956441	17919052	Yes
	chr01	14224724	38197998	23973275	-		chr05	23493794	24846894	Yes
	chr01	38198099	38201502	3404	?		chr10	14803744	15920434	Yes
	chr02	1	30697058	30697058	+		chr11	26382727	29314033	Yes
	chr03	1	28359662	28359662	+
	chr03	28359763	28363569	3807	?		Large inversions detected w.r.t. Sanzi			Within an oriented contig?
	chr03	28363670	28416300	52631	?		chr05	23469613	24641440	Yes
	chr03	28416401	28667403	251003	?		chr11	13755783	16506588	Yes
	chr03	28667504	28672098	4595	?		chr11	26389390	29309356	Yes
	chr03	28672199	60086998	31414800	+
	chr04	1	17803451	17803451	-
	chr04	17803552	17889830	86279	?		Large inversions detected w.r.t. Suvita2			Within an oriented contig?
	chr04	17889931	17891339	1409	?		chr01	6882777	10598583	Yes
	chr04	17891440	36094966	18203527	-		chr06	6407	8165285	Yes
	chr05	1	3160141	3160141	-		chr11	26392061	29309384	Yes
	chr05	3160242	26883999	23723758	-
	chr05	26884100	45007762	18123663	-
	chr06	1	5379	5379	?		Large inversions detected w.r.t. TZ30			Within an oriented contig?
	chr06	5480	8281008	8275529	-		chr01	7073895	10598703	Yes
	chr06	8281109	8285483	4375	?		chr04	14858370	16730160	Yes
	chr06	8285584	31835843	23550260	-		chr06	26597860	27660154	Yes
	chr07	1	14611643	14611643	+		chr11	26383812	29292784	Yes
	chr07	14611744	38339686	23727943	+
	chr08	1	13366389	13366389	-		Large inversions detected w.r.t. UCR779			Within an oriented contig?
	chr08	13366490	34868943	21502454	-		chr11	26392061	29312944	Yes
	chr08	34869044	34873443	4400	?
	chr09	1	19236664	19236664	+
	chr09	19236765	19238827	2063	?
	chr09	19238928	40547923	21308996	+
	chr09	40548024	40553339	5316	?		Large inversion detected w.r.t. ZN016			Within an oriented contig?
	chr10	1	15932004	15932004	+		chr01	6857029	10589386	Yes
	chr10	15932105	15969932	37828	?		chr04	16349146	17910419	Yes
	chr10	15970033	35837714	19867682	+		chr06	26590252	27653879	Yes
	chr11	1	15578311	15578311	+		chr10	12100642	15920434	Yes
	chr11	15578412	36897245	21318834	-		chr11	26357807	29309414	Yes

### Sheet: Suvita-2
	Table S14. Largest inversions. Left table: ALLMAPS' orientation of assembled contigs based on markers' position on the genetic maps ("?" indicates a contig that was arbitrarily oriented); the contig on chr6 (red) is likely to be oriented incorrectly. Right tables: Large (>1Mb) inversions on Suvita-2 detected by SyRI, and whether they are within an oriented ALLMAPS contig.
	Suvita2	start	end	len	ALLMAPS		Large inversions detected w.r.t. IT97K			Within an oriented contig?
	chr01	1	36459786	36459786	-		chr01	6880499	10585839	No, entire chromosome is "?"
	chr02	1	23451	23451	?		chr03	31052542	35034290	No, entire chromosome is "?"
	chr02	23552	54484	30933	?		chr04	14040335	16532009	Yes
	chr02	54585	85093	30509	?		chr05	23368354	24577329	Yes
	chr02	85194	212818	127625	?		chr06	105004	8215985	No
	chr02	212919	29763134	29550216	+		chr10	14746438	15817466	No, entire chromosome is "?"
	chr03	1	58539223	58539223	?		Large inversions detected w.r.t.CB5-2			Within an oriented contig?
	chr04	1	16532454	16532454	-		chr01	6880226	10585839	Yes
	chr04	16532555	16538890	6336	?		chr06	58197	8215985	No
	chr04	16538991	16605862	66872	?		chr11	25612417	28506945	No, entire chromosome is "?"
	chr04	16605963	16612467	6505	?
	chr04	16612568	16614217	1650	?
	chr04	16614318	16618013	3696	?		Large inversions detected w.r.t. Sanzi			Within an oriented contig?
	chr04	16618114	16626090	7977	?		chr01	6890381	10585839	No, entire chromosome is "?"
	chr04	16626191	16680172	53982	?		chr06	12864	8215985	No
	chr04	16680273	16690283	10011	?
	chr04	16690384	16692939	2556	?		Large inversions detected w.r.t. TZ30			Within an oriented contig?
	chr04	16693040	16731330	38291	?		chr04	14053478	15710525	Yes
	chr04	16731431	16807194	75764	?		chr06	58197	8156866	No
	chr04	16807295	16820702	13408	?		chr06	26021210	27076895	Yes
	chr04	16820803	16920182	99380	?
	chr04	16920283	16962819	42537	?		Large inversions detected w.r.t. UCR779			Within an oriented contig?
	chr04	16962920	16992900	29981	?		chr01	6890035	10585839	No, entire chromosome is "?"
	chr04	16993001	16996095	3095	?		chr06	110090	8055043	No
	chr04	16996196	17064730	68535	?
	chr04	17064831	17120400	55570	?
	chr04	17120501	17128126	7626	?		Large inversion detected w.r.t. ZN016			Within an oriented contig?
	chr04	17128227	17133704	5478	?		chr04	15405491	17105526	Yes
	chr04	17133805	17149544	15740	?		chr06	60001	8215985	No
	chr04	17149645	17158768	9124	?		chr06	26003233	27074234	Yes
	chr04	17158869	33288442	16129574	-		chr10	12037878	15817466	No, entire chromosome is "?"
	chr05	1	26114954	26114954	+
	chr05	26115055	44041124	17926070	+
	chr06	1	39051	39051	?
	chr06	39152	58096	18945	?
	chr06	58197	8216008	8157812	?
	chr06	8216109	8241964	25856	?
	chr06	8242065	31185344	22943280	+
	chr07	1	14459805	14459805	+
	chr07	14459906	14467553	7648	?
	chr07	14467654	14568418	100765	?
	chr07	14568519	14620506	51988	?
	chr07	14620607	14706982	86376	?
	chr07	14707083	14815834	108752	?
	chr07	14815935	37830149	23014215	+
	chr08	1	34289026	34289026	+
	chr08	34289127	34294198	5072	?
	chr09	1	38558868	38558868	?
	chr10	1	35420232	35420232	?
	chr11	1	36142647	36142647	?

### Sheet: Sanzi
	Table S14. Largest inversions. Left table: ALLMAPS' orientation of assembled contigs based on markers' position on the genetic maps ("?" indicates a contig that was arbitrarily oriented); Right tables: Large (>1Mb) inversions detected by SyRI on Sanzi, and whether they are within an oriented ALLMAPS contig.
	Sanzi	start	end	len	ALLMAPS		Large inversions detected w.r.t. IT97K			Within an oriented contig?
	chr01	1	11915304	11915304	-		chr03	31262282	35207418	Yes
	chr01	11915405	11928206	12802	?		chr04	13863317	16451333	No
	chr01	11928307	11947955	19649	?		chr11	12656484	13536503	No
	chr01	11948056	11956395	8340	?
	chr01	11956496	11959742	3247	?
	chr01	11959843	12075434	115592	?
	chr01	12075535	12096874	21340	?		Large inversions detected w.r.t.CB5-2			Within an oriented contig?
	chr01	12096975	12148319	51345	?		chr05	22486336	23465592	No
	chr01	12148420	12165451	17032	?		chr11	13607535	14719408	No
	chr01	12165552	12217334	51783	?		chr11	24170618	27116888	Yes
	chr01	12217435	12259683	42249	?
	chr01	12259784	12300506	40723	?
	chr01	12300607	12327651	27045	?		Large inversions detected w.r.t. Suvita2			Within an oriented contig?
	chr01	12327752	12498712	170961	?		chr01	6841294	10522595	Yes
	chr01	12498813	12620509	121697	?		chr06	384940	7854307	Yes
	chr01	12620610	12722961	102352	?
	chr01	12723062	12745977	22916	?		Large inversions detected w.r.t. TZ30			Within an oriented contig?
	chr01	12746078	12827236	81159	?		chr01	7006278	10479491	Yes
	chr01	12827337	12848247	20911	?		chr06	25185327	26275534	Yes
	chr01	12848348	12861530	13183	?
	chr01	12861631	36412893	23551263	-		Large inversions detected w.r.t. UCR779			Within an oriented contig?
	chr02	1	25538	25538	?
	chr02	25639	76564	50926	?
	chr02	76665	150831	74167	?
	chr02	150932	219585	68654	?		Large inversion detected w.r.t. ZN016			Within an oriented contig?
	chr02	219686	256023	36338	?		chr01	6813588	10522595	Yes
	chr02	256124	295599	39476	?		chr06	25198638	26275534	Yes
	chr02	295700	339919	44220	?		chr10	11712476	14725119	Yes, except the last 1Mbp
	chr02	340020	392088	52069	?
	chr02	392189	401638	9450	?
	chr02	401739	433649	31911	?
	chr02	433750	8078837	7645088	+
	chr02	8078938	8123061	44124	?
	chr02	8123162	8165969	42808	?
	chr02	8166070	8199904	33835	?
	chr02	8200005	8266815	66811	?
	chr02	8266916	8283654	16739	?
	chr02	8283755	8304442	20688	?
	chr02	8304543	8355356	50814	?
	chr02	8355457	8369262	13806	?
	chr02	8369363	8400621	31259	?
	chr02	8400722	8420510	19789	?
	chr02	8420611	8447344	26734	?
	chr02	8447445	8476115	28671	?
	chr02	8476216	8506619	30404	?
	chr02	8506720	8544540	37821	?
	chr02	8544641	8651109	106469	?
	chr02	8651210	8706212	55003	?
	chr02	8706313	8794461	88149	?
	chr02	8794562	29163442	20368881	+
	chr03	1	26902427	26902427	+
	chr03	26902528	26964304	61777	?
	chr03	26964405	26967427	3023	?
	chr03	26967528	26997463	29936	?
	chr03	26997564	27034655	37092	?
	chr03	27034756	27123164	88409	?
	chr03	27123265	27228437	105173	?
	chr03	27228538	27248190	19653	?
	chr03	27248291	27302417	54127	?
	chr03	27302518	27307448	4931	?
	chr03	27307549	27479987	172439	?
	chr03	27480088	27493400	13313	?
	chr03	27493501	27518334	24834	?
	chr03	27518435	27574155	55721	?
	chr03	27574256	27581327	7072	?
	chr03	27581428	27585108	3681	?
	chr03	27585209	27593726	8518	?
	chr03	27593827	27598740	4914	?
	chr03	27598841	27599967	1127	?
	chr03	27600068	27617206	17139	?
	chr03	27617307	27654086	36780	?
	chr03	27654187	27731614	77428	?
	chr03	27731715	27756583	24869	?
	chr03	27756684	27813031	56348	?
	chr03	27813132	27821917	8786	?
	chr03	27822018	27863693	41676	?
	chr03	27863794	27868070	4277	?
	chr03	27868171	58655738	30787568	-
	chr04	1	3164	3164	?
	chr04	3265	12462447	12459183	+
	chr04	12462548	12470625	8078	?
	chr04	12470726	12578586	107861	?
	chr04	12578687	12788934	210248	?
	chr04	12789035	12821658	32624	?
	chr04	12821759	12848863	27105	?
	chr04	12848964	12855877	6914	?
	chr04	12855978	12917038	61061	?
	chr04	12917139	13057424	140286	?
	chr04	13057525	13101610	44086	?
	chr04	13101711	13203189	101479	?
	chr04	13203290	13243793	40504	?
	chr04	13243894	13245975	2082	?
	chr04	13246076	13280621	34546	?
	chr04	13280722	13300842	20121	?
	chr04	13300943	13311510	10568	?
	chr04	13311611	13372597	60987	?
	chr04	13372698	13448712	76015	?
	chr04	13448813	13485576	36764	?
	chr04	13485677	13487286	1610	?
	chr04	13487387	13524827	37441	?
	chr04	13524928	13530686	5759	?
	chr04	13530787	13531869	1083	?
	chr04	13531970	13623606	91637	?
	chr04	13623707	13652761	29055	?
	chr04	13652862	13689157	36296	?
	chr04	13689258	13727870	38613	?
	chr04	13727971	13737368	9398	?
	chr04	13737469	13791131	53663	?
	chr04	13791232	13844321	53090	?
	chr04	13844422	13996515	152094	?
	chr04	13996616	14854725	858110	?
	chr04	14854826	14879662	24837	?
	chr04	14879763	14911360	31598	?
	chr04	14911461	14965001	53541	?
	chr04	14965102	14979331	14230	?
	chr04	14979432	14999826	20395	?
	chr04	14999927	15112313	112387	?
	chr04	15112414	15165184	52771	?
	chr04	15165285	15203060	37776	?
	chr04	15203161	15227952	24792	?
	chr04	15228053	15330871	102819	?
	chr04	15330972	15351545	20574	?
	chr04	15351646	15415247	63602	?
	chr04	15415348	15454958	39611	?
	chr04	15455059	15556740	101682	?
	chr04	15556841	15584736	27896	?
	chr04	15584837	15626886	42050	?
	chr04	15626987	15725377	98391	?
	chr04	15725478	15834408	108931	?
	chr04	15834509	15870490	35982	?
	chr04	15870591	15905990	35400	?
	chr04	15906091	15949355	43265	?
	chr04	15949456	16022276	72821	?
	chr04	16022377	16121783	99407	?
	chr04	16121884	16173155	51272	?
	chr04	16173256	16185563	12308	?
	chr04	16185664	16304039	118376	?
	chr04	16304140	16381107	76968	?
	chr04	16381208	16451333	70126	?
	chr04	16451434	32576120	16124687	-
	chr05	1	20812321	20812321	+
	chr05	20812422	20860770	48349	?
	chr05	20860871	20863491	2621	?
	chr05	20863592	20885761	22170	?
	chr05	20885862	20954664	68803	?
	chr05	20954765	21080265	125501	?
	chr05	21080366	21141574	61209	?
	chr05	21141675	21191279	49605	?
	chr05	21191380	21486017	294638	?
	chr05	21486118	21579164	93047	-
	chr05	21579265	21596018	16754	?
	chr05	21596119	21642043	45925	?
	chr05	21642144	22486235	844092	?
	chr05	22486336	23484555	998220	?
	chr05	23484656	23545735	61080	?
	chr05	23545836	23606929	61094	?
	chr05	23607030	23708714	101685	?
	chr05	23708815	23992298	283484	?
	chr05	23992399	24037486	45088	?
	chr05	24037587	24589435	551849	?
	chr05	24589536	24784673	195138	?
	chr05	24784774	24869115	84342	?
	chr05	24869216	24974590	105375	?
	chr05	24974691	25034497	59807	?
	chr05	25034598	25079533	44936	?
	chr05	25079634	42608138	17528505	-
	chr06	1	94799	94799	?
	chr06	94900	151189	56290	?
	chr06	151290	227401	76112	?
	chr06	227502	316042	88541	?
	chr06	316143	345987	29845	?
	chr06	346088	351459	5372	?
	chr06	351560	383923	32364	?
	chr06	384024	582419	198396	+
	chr06	582520	657721	75202	?
	chr06	657822	7838087	7180266	-
	chr06	7838188	7877442	39255	?
	chr06	7877543	7948260	70718	?
	chr06	7948361	7950213	1853	?
	chr06	7950314	8038702	88389	?
	chr06	8038803	8176327	137525	?
	chr06	8176428	8182510	6083	?
	chr06	8182611	8234165	51555	?
	chr06	8234266	8275274	41009	?
	chr06	8275375	8301944	26570	?
	chr06	8302045	8334111	32067	?
	chr06	8334212	8398045	63834	?
	chr06	8398146	8438259	40114	?
	chr06	8438360	8472024	33665	?
	chr06	8472125	8498181	26057	?
	chr06	8498282	8549799	51518	?
	chr06	8549900	8596995	47096	?
	chr06	8597096	8599742	2647	?
	chr06	8599843	8666070	66228	?
	chr06	8666171	8676854	10684	?
	chr06	8676955	30318320	21641366	+
	chr07	1	13853368	13853368	-
	chr07	13853469	13861071	7603	?
	chr07	13861172	13935367	74196	?
	chr07	13935468	13999620	64153	?
	chr07	13999721	14050159	50439	?
	chr07	14050260	14066058	15799	?
	chr07	14066159	14094539	28381	?
	chr07	14094640	14163681	69042	?
	chr07	14163782	14195786	32005	?
	chr07	14195887	14214985	19099	?
	chr07	14215086	14222813	7728	?
	chr07	14222914	14263209	40296	?
	chr07	14263310	14548031	284722	?
	chr07	14548132	14588510	40379	?
	chr07	14588611	14628236	39626	-
	chr07	14628337	14686360	58024	?
	chr07	14686461	14708587	22127	?
	chr07	14708688	14750355	41668	?
	chr07	14750456	14830415	79960	?
	chr07	14830516	14885969	55454	?
	chr07	14886070	37052022	22165953	-
	chr07	37052123	37053723	1601	?
	chr08	1	12308384	12308384	+
	chr08	12308485	12328211	19727	?
	chr08	12328312	12360699	32388	?
	chr08	12360800	12371776	10977	?
	chr08	12371877	12378065	6189	?
	chr08	12378166	12464808	86643	?
	chr08	12464909	12500426	35518	?
	chr08	12500527	12566872	66346	?
	chr08	12566973	12659463	92491	?
	chr08	12659564	12682979	23416	-
	chr08	12683080	12724431	41352	?
	chr08	12724532	12745237	20706	?
	chr08	12745338	12785651	40314	?
	chr08	12785752	33373933	20588182	+
	chr08	33374034	33375575	1542	?
	chr09	1	15264214	15264214	-
	chr09	15264315	15292088	27774	?
	chr09	15292189	15347163	54975	?
	chr09	15347264	15381057	33794	?
	chr09	15381158	15460150	78993	?
	chr09	15460251	15575563	115313	?
	chr09	15575664	15631193	55530	?
	chr09	15631294	15640999	9706	?
	chr09	15641100	15708905	67806	?
	chr09	15709006	15835454	126449	?
	chr09	15835555	16070745	235191	?
	chr09	16070846	16143450	72605	?
	chr09	16143551	16238674	95124	?
	chr09	16238775	16437314	198540	?
	chr09	16437415	16501779	64365	?
	chr09	16501880	16568211	66332	?
	chr09	16568312	16629676	61365	?
	chr09	16629777	16676946	47170	?
	chr09	16677047	16815912	138866	?
	chr09	16816013	16842948	26936	?
	chr09	16843049	16878914	35866	?
	chr09	16879015	16916942	37928	?
	chr09	16917043	16959757	42715	?
	chr09	16959858	17025846	65989	?
	chr09	17025947	17027737	1791	?
	chr09	17027838	17052124	24287	?
	chr09	17052225	17142384	90160	?
	chr09	17142485	17324982	182498	?
	chr09	17325083	17364197	39115	?
	chr09	17364298	17398446	34149	?
	chr09	17398547	17480955	82409	?
	chr09	17481056	17543039	61984	?
	chr09	17543140	17573656	30517	?
	chr09	17573757	17639360	65604	?
	chr09	17639461	17711967	72507	?
	chr09	17712068	17779802	67735	?
	chr09	17779903	17846917	67015	?
	chr09	17847018	17932090	85073	?
	chr09	17932191	17941829	9639	?
	chr09	17941930	17959113	17184	?
	chr09	17959214	18000309	41096	?
	chr09	18000410	18054032	53623	?
	chr09	18054133	18065876	11744	?
	chr09	18065977	18126675	60699	?
	chr09	18126776	18162466	35691	?
	chr09	18162567	37760810	19598244	+
	chr09	37760911	37764012	3102	?
	chr09	37764113	37769428	5316	?
	chr10	1	28402	28402	?
	chr10	28503	77534	49032	?
	chr10	77635	90176	12542	?
	chr10	90277	121693	31417	?
	chr10	121794	13791664	13669871	+
	chr10	13791765	13795276	3512	?
	chr10	13795377	13947463	152087	?
	chr10	13947564	14006438	58875	?
	chr10	14006539	14031790	25252	?
	chr10	14031891	14062598	30708	?
	chr10	14062699	14106889	44191	?
	chr10	14106990	14128168	21179	?
	chr10	14128269	14153714	25446	?
	chr10	14153815	14159855	6041	?
	chr10	14159956	14207244	47289	?
	chr10	14207345	14240144	32800	?
	chr10	14240245	14308075	67831	?
	chr10	14308176	14378488	70313	?
	chr10	14378589	14406457	27869	?
	chr10	14406558	14457738	51181	?
	chr10	14457839	14512303	54465	?
	chr10	14512404	14544648	32245	?
	chr10	14544749	14554316	9568	?
	chr10	14554417	14631196	76780	?
	chr10	14631297	14725119	93823	?
	chr10	14725220	14746986	21767	?
	chr10	14747087	14793072	45986	?
	chr10	14793173	14804478	11306	?
	chr10	14804579	14905947	101369	?
	chr10	14906048	15021354	115307	?
	chr10	15021455	15138231	116777	?
	chr10	15138332	15288211	149880	?
	chr10	15288312	15304220	15909	?
	chr10	15304321	15305986	1666	?
	chr10	15306087	15365168	59082	?
	chr10	15365269	15404132	38864	?
	chr10	15404233	15479319	75087	?
	chr10	15479420	15493866	14447	?
	chr10	15493967	15624461	130495	?
	chr10	15624562	15640847	16286	?
	chr10	15640948	15644762	3815	?
	chr10	15644863	15676875	32013	?
	chr10	15676976	15731758	54783	?
	chr10	15731859	15793405	61547	?
	chr10	15793506	33572961	17779456	+
	chr11	1	1014	1014	?
	chr11	1115	8001	6887	?
	chr11	8102	12355610	12347509	-
	chr11	12355711	12474274	118564	?
	chr11	12474375	12527306	52932	?
	chr11	12527407	12585813	58407	?
	chr11	12585914	12625552	39639	?
	chr11	12625653	12769382	143730	?
	chr11	12769483	12784909	15427	?
	chr11	12785010	12833024	48015	?
	chr11	12833125	12956465	123341	?
	chr11	12956566	12979930	23365	?
	chr11	12980031	13061517	81487	?
	chr11	13061618	13091178	29561	?
	chr11	13091279	13140272	48994	?
	chr11	13140373	13248299	107927	?
	chr11	13248400	13300072	51673	?
	chr11	13300173	13328189	28017	?
	chr11	13328290	13406403	78114	?
	chr11	13406504	13467197	60694	?
	chr11	13467298	13536503	69206	?
	chr11	13536604	13543102	6499	?
	chr11	13543203	13546572	3370	?
	chr11	13546673	13630905	84233	?
	chr11	13631006	13656174	25169	?
	chr11	13656275	13699524	43250	?
	chr11	13699625	13871928	172304	?
	chr11	13872029	13900869	28841	?
	chr11	13900970	13946746	45777	?
	chr11	13946847	14006422	59576	?
	chr11	14006523	14050017	43495	?
	chr11	14050118	14117205	67088	?
	chr11	14117306	14207248	89943	?
	chr11	14207349	14244201	36853	?
	chr11	14244302	14246936	2635	?
	chr11	14247037	14262279	15243	?
	chr11	14262380	14455814	193435	?
	chr11	14455915	14536383	80469	?
	chr11	14536484	14550455	13972	?
	chr11	14550556	14609179	58624	?
	chr11	14609280	14650108	40829	?
	chr11	14650209	14721567	71359	?
	chr11	14721668	14808743	87076	?
	chr11	14808844	14847821	38978	?
	chr11	14847922	14871026	23105	?
	chr11	14871127	14918091	46965	?
	chr11	14918192	14923680	5489	?
	chr11	14923781	14969737	45957	?
	chr11	14969838	15036988	67151	?
	chr11	15037089	15082345	45257	?
	chr11	15082446	15197079	114634	?
	chr11	15197180	15304560	107381	?
	chr11	15304661	15351485	46825	?
	chr11	15351586	15352844	1259	?
	chr11	15352945	15429390	76446	?
	chr11	15429491	15504623	75133	?
	chr11	15504724	15578073	73350	?
	chr11	15578174	15894233	316060	?
	chr11	15894334	15955734	61401	?
	chr11	15955835	16015679	59845	?
	chr11	16015780	16078866	63087	?
	chr11	16078967	16116083	37117	?
	chr11	16116184	16231606	115423	?
	chr11	16231707	16304170	72464	?
	chr11	16304271	16480778	176508	?
	chr11	16480879	16518810	37932	?
	chr11	16518911	16677275	158365	?
	chr11	16677376	16707128	29753	?
	chr11	16707229	16737520	30292	?
	chr11	16737621	16745411	7791	?
	chr11	16745512	16797057	51546	?
	chr11	16797158	16804833	7676	?
	chr11	16804934	16856720	51787	?
	chr11	16856821	16875932	19112	?
	chr11	16876033	16915239	39207	-
	chr11	16915340	34746072	17830733	+
	chr11	34746173	34755595	9423	?

### Sheet: UCR779
	Table S14. Largest inversions. Left table: ALLMAPS' orientation of assembled contigs based on markers' position on the genetic maps ("?" indicates a contig that was arbitrarily oriented); Right tables: Large (>1Mb) inversions detected by SyRI on UCR779, and whether they are within an oriented ALLMAPS contig.
	UCR779	start	end	len	ALLMAPS		Large inversions detected w.r.t. IT97K			Within an oriented contig?
	chr01	1	25781	25781	?		chr03	30810075	34783649	No, entire chromosome is "?"
	chr01	25882	12404284	12378403	-		chr04	13944667	16474544	Yes, most of it
	chr01	12404385	12411318	6934	?		chr05	22985675	24003974	Yes
	chr01	12411419	12444056	32638	?
	chr01	12444157	12446460	2304	?
	chr01	12446561	12467471	20911	?
	chr01	12467572	12607619	140048	?		Large inversions detected w.r.t.CB5-2			Within an oriented contig?
	chr01	12607720	12656882	49163	?		chr11	25119570	28030631	Yes
	chr01	12656983	12812543	155561	?
	chr01	12812644	12816310	3667	?
	chr01	12816411	12823631	7221	?
	chr01	12823732	12900582	76851	?
	chr01	12900683	12908032	7350	?		Large inversions detected w.r.t. Sanzi			Within an oriented contig?
	chr01	12908133	12947355	39223	?
	chr01	12947456	36710105	23762650	+
	chr02	1	2014	2014	?
	chr02	2115	29569282	29567168	+		Large inversions detected w.r.t. Suvita2			Within an oriented contig?
	chr02	29569383	29589763	20381	?		chr01	6931327	10601930	Yes
	chr02	29589864	29598547	8684	?		chr06	25279	8037739	Yes
	chr02	29598648	29641626	42979	?
	chr03	1	58369212	58369212	?
	chr04	1	16188654	16188654	+		Large inversions detected w.r.t. TZ30			Within an oriented contig?
	chr04	16188755	16224307	35553	?		chr01	7105707	10558424	Yes
	chr04	16224408	16253750	29343	?		chr04	13944667	15345835	Yes
	chr04	16253851	16301262	47412	?		chr06	25789928	26854548	Yes
	chr04	16301363	16355456	54094	?		Large inversion detected w.r.t. ZN016			Within an oriented contig?
	chr04	16355557	16412188	56632	?		chr01	6946955	10601930	Yes
	chr04	16412289	16468593	56305	?		chr06	25789928	26848252	Yes
	chr04	16468694	16471631	2938	?		chr10	12451287	15886883	Yes, most of it
	chr04	16471732	16507498	35767	?
	chr04	16507599	16526333	18735	?
	chr04	16526434	16529217	2784	?
	chr04	16529318	16769255	239938	?
	chr04	16769356	16876001	106646	?
	chr04	16876102	16905055	28954	?
	chr04	16905156	16931888	26733	?
	chr04	16931989	16934246	2258	?
	chr04	16934347	16973905	39559	?
	chr04	16974006	33015689	16041684	+
	chr05	1	25389445	25389445	-
	chr05	25389546	25407892	18347	?
	chr05	25407993	43439655	18031663	-
	chr06	1	17110	17110	?
	chr06	17211	8117125	8099915	+
	chr06	8117226	8154010	36785	?
	chr06	8154111	8156757	2647	?
	chr06	8156858	8204610	47753	?
	chr06	8204711	8241611	36901	?
	chr06	8241712	30952946	22711235	-
	chr07	1	2985	2985	?
	chr07	3086	14244518	14241433	+
	chr07	14244619	14282639	38021	-
	chr07	14282740	14328088	45349	?
	chr07	14328189	14362671	34483	?
	chr07	14362772	14405644	42873	?
	chr07	14405745	14438403	32659	?
	chr07	14438504	14446150	7647	?
	chr07	14446251	14521965	75715	?
	chr07	14522066	14567343	45278	?
	chr07	14567444	14575148	7705	?
	chr07	14575249	14671283	96035	?
	chr07	14671384	14727273	55890	?
	chr07	14727374	37504855	22777482	-
	chr08	1	12537103	12537103	+
	chr08	12537204	12584663	47460	?
	chr08	12584764	12664486	79723	?
	chr08	12664587	12675045	10459	?
	chr08	12675146	12727838	52693	?
	chr08	12727939	12734127	6189	?
	chr08	12734228	33797124	21062897	-
	chr08	33797225	33823941	26717	-
	chr09	1	17953068	17953068	+
	chr09	17953169	17960635	7467	?
	chr09	17960736	17962823	2088	?
	chr09	17962924	17965453	2530	?
	chr09	17965554	17977194	11641	?
	chr09	17977295	17981825	4531	?
	chr09	17981926	18002661	20736	?
	chr09	18002762	18017027	14266	?
	chr09	18017128	18025092	7965	?
	chr09	18025193	18129816	104624	?
	chr09	18129917	18138454	8538	?
	chr09	18138555	18155090	16536	?
	chr09	18155191	18180689	25499	?
	chr09	18180790	18249269	68480	?
	chr09	18249370	18258533	9164	?
	chr09	18258634	18301553	42920	?
	chr09	18301654	18329002	27349	?
	chr09	18329103	18346340	17238	?
	chr09	18346441	18355228	8788	?
	chr09	18355329	18389200	33872	?
	chr09	18389301	18412461	23161	?
	chr09	18412562	38325401	19912840	-
	chr10	1	14354168	14354168	+
	chr10	14354269	14358118	3850	?
	chr10	14358219	14365349	7131	?
	chr10	14365450	14400492	35043	?
	chr10	14400593	14459224	58632	?
	chr10	14459325	14578048	118724	?
	chr10	14578149	14659228	81080	?
	chr10	14659329	14746806	87478	?
	chr10	14746907	14771165	24259	?
	chr10	14771266	14790015	18750	?
	chr10	14790116	14856430	66315	?
	chr10	14856531	14858802	2272	?
	chr10	14858903	14898601	39699	?
	chr10	14898702	14928199	29498	?
	chr10	14928300	15055620	127321	?
	chr10	15055721	15060247	4527	?
	chr10	15060348	15067810	7463	?
	chr10	15067911	15150797	82887	?
	chr10	15150898	15192522	41625	?
	chr10	15192623	15235777	43155	?
	chr10	15235878	15244473	8596	?
	chr10	15244574	15247635	3062	?
	chr10	15247736	15271698	23963	?
	chr10	15271799	15306897	35099	?
	chr10	15306998	15343859	36862	?
	chr10	15343960	15385393	41434	?
	chr10	15385494	15887413	501920	?
	chr10	15887514	15919714	32201	?
	chr10	15919815	15973090	53276	?
	chr10	15973191	15981179	7989	?
	chr10	15981280	16007367	26088	?
	chr10	16007468	16025934	18467	?
	chr10	16026035	16059756	33722	?
	chr10	16059857	16087977	28121	?
	chr10	16088078	35700653	19612576	-
	chr11	1	14867749	14867749	-
	chr11	14867850	14903393	35544	?
	chr11	14903494	14921507	18014	?
	chr11	14921608	15000686	79079	?
	chr11	15000787	15007307	6521	?
	chr11	15007408	15103385	95978	?
	chr11	15103486	15108113	4628	?
	chr11	15108214	15112366	4153	?
	chr11	15112467	15143543	31077	?
	chr11	15143644	15160640	16997	?
	chr11	15160741	15217089	56349	?
	chr11	15217190	15257276	40087	?
	chr11	15257377	15269848	12472	?
	chr11	15269949	15293304	23356	?
	chr11	15293405	15390280	96876	?
	chr11	15390381	15411018	20638	?
	chr11	15411119	15413247	2129	?
	chr11	15413348	15488394	75047	?
	chr11	15488495	15679806	191312	?
	chr11	15679907	15682729	2823	?
	chr11	15682830	15684265	1436	?
	chr11	15684366	15685820	1455	?
	chr11	15685921	15687223	1303	?
	chr11	15687324	15688642	1319	?
	chr11	15688743	15691796	3054	?
	chr11	15691897	15696631	4735	?
	chr11	15696732	35573818	19877087	-
	chr11	35573919	35575493	1575	?
	chr11	35575594	35585400	9807	?

### Sheet: ZN016
	Table S14. Largest inversions. Left table: ALLMAPS' orientation of assembled contigs based on markers' position on the genetic maps ("?" indicates a contig that was arbitrarily oriented); Right tables: Large (>1Mb) inversions detected by SyRI on ZN016, and whether they are within an oriented ALLMAPS contig.
	ZN016	start	end	len	ALLMAPS		Large inversions detected w.r.t. IT97K			Within an oriented contig?
	chr01	1	13636	13636	+		chr01	7019074	10785201	Yes
	chr01	13737	38312626	38298890	+		chr03	32843668	36858590	No, entire chromosome is "?"
	chr02	1	30856372	30856372	+		chr04	14895114	17690481	Yes, except 70Kbp in the middle
	chr03	1	60653587	60653587	?		chr05	24265392	25383012	Yes
	chr04	1	16114838	16114838	-		chr06	26369920	27439171	Yes
	chr04	16114939	16182138	67200	?		chr10	12350844	15751259	No, entire chromosome is "?"
	chr04	16182239	16185023	2785	?		Large inversions detected w.r.t.CB5-2			Within an oriented contig?
	chr04	16185124	16190707	5584	?		chr01	7020634	10774128	Yes
	chr04	16190808	34757187	18566380	-		chr04	16191362	17334982	Yes
	chr05	1	27317831	27317831	-		chr06	26366480	27439152	Yes
	chr05	27317932	45409688	18091757	-		chr10	12026103	15751269	No, entire chromosome is "?"
	chr06	1	8325619	8325619	-		chr11	27061318	30061182	No, entire chromosome is "?"
	chr06	8325720	31654533	23328814	-		Large inversions detected w.r.t. Sanzi			Within an oriented contig?
	chr07	1	38265747	38265747	-		chr01	7020980	10775930	Yes
	chr08	1	35301475	35301475	+		chr06	26369920	27460156	Yes
	chr08	35301576	35319162	17587	?		chr10	12070488	15606154	Yes
	chr08	35319263	35331530	12268	?		Large inversions detected w.r.t. Suvita-2			Within an oriented contig?
	chr09	1	40347946	40347946	?		chr04	16118615	17254093	Yes, except 60Kbp in the beginning
	chr10	1	35743455	35743455	?		chr06	745	8344949	Yes
	chr11	1	37764243	37764243	?		chr06	26369920	27458526	Yes
							chr10	12027428	15751264
							Large inversions detected w.r.t. TZ30			Within an oriented contig?
							chr04	14817248	15900761	Yes
							chr10	12026103	15749232	No, entire chromosome is "?"
							Large inversions detected w.r.t. UCR779			Within an oriented contig?
							chr01	7020634	10728684	Yes
							chr06	26369920	27427414	Yes
							chr10	12177925	15742142	Yes

### Sheet: TZ30
	Table S14. Largest inversions. Left table: ALLMAPS' orientation of assembled contigs based on markers' position on the genetic maps ("?" indicates a contig that was arbitrarily oriented); the contig on chr4 (red) is likely to be oriented incorrectly. Right tables: Large (>1Mb) inversions detected by SyRI on TZ30, and whether they are within an oriented ALLMAPS contig.
	TZ30	start	end	len	ALLMAPS		Large inversions detected w.r.t. IT97K			Within an oriented contig?
	chr01	1	12547938	12547938	-		chr01	7037437	12547938	Yes
	chr01	12548039	12644567	96529	?		chr03	31657822	35692568	No, entire chromosome is "?"
	chr01	12644668	12913176	268509	?		chr04	17439719	18187637	No
	chr01	12913277	13145493	232217	?		chr05	23450412	24709628	Yes
	chr01	13145594	37400268	24254675	+		chr06	26590042	27712655	Yes
	chr02	1	30246682	30246682	?		chr10	14761180	15883623	Yes
	chr03	1	59481915	59481915	?		Large inversions detected w.r.t.CB5-2			Within an oriented contig?
	chr04	1	2473	2473	?		chr01	6952274	12533400	Yes
	chr04	2574	16411900	16409327	+		chr04	14787251	16411900	Yes
	chr04	16412001	16466900	54900	?		chr06	26590042	27686349	Yes
	chr04	16467001	16634737	167737	?		chr11	26278507	29207281	No, entire chromosome is "?"
	chr04	16634838	16636246	1409	?
	chr04	16636347	17324047	687701	?		Large inversions detected w.r.t. Sanzi			Within an oriented contig?
	chr04	17324148	17415833	91686	?		chr01	7037894	12533400	Yes
	chr04	17415934	18252754	836821	?		chr06	26599616	27728577	Yes
	chr04	18252855	35463849	17210995	+
	chr05	1	26639679	26639679	-		Large inversions detected w.r.t. Suvita2			Within an oriented contig?
	chr05	26639780	44822494	18182715	-		chr04	14784086	16411900	Yes
	chr06	1	8362057	8362057	+		chr06	48056	8235862	Yes
	chr06	8362158	31658128	23295971	-		chr06	26597598	27696602	Yes
	chr07	1	37986466	37986466	?
	chr08	1	13229636	13229636	+		Large inversions detected w.r.t. UCR779			Within an oriented contig?
	chr08	13229737	13235925	6189	?		chr01	7037894	12536905	Yes
	chr08	13236026	34864901	21628876	+		chr04	14846045	16411900	Yes
	chr09	1	19008741	19008741	+		chr06	26590042	27686706	Yes
	chr09	19008842	19084563	75722	?		Large inversion detected w.r.t. ZN016			Within an oriented contig?
	chr09	19084664	40230594	21145931	+		chr04	15234860	16411900	Yes
	chr10	1	15898872	15898872	+		chr10	12029208	15883623	Yes
	chr10	15898973	35960928	20061956	+
	chr11	1	36906789	36906789	?
