## Supplemental Table S15 for "A view of the pan-genome of domesticated cowpea (*Vigna unguiculata* [L.] Walp.)"

### Sheet: Sheet1
Table S15. Summary of nucleotide sequence variants in 26,026 core and 4,963 noncore genes of IT97K-499-35 with potential consequences on coding sequence as identified by Variant Effect Predictor (VeP). SNPs and indels were analyzed separately. These values are shown in Figure 5.
Variant Set	Variant Class	Synonymous	Inframe Indel	Missense	Stop Gained	Start or Stop Change	Frameshift
Core	SNPs	77150	–	87414	1426	326	–
Noncore	SNPs	34112	–	65308	1669	385	–
Core	Indels	–	3543	–	287	67	5945
Noncore	Indels	–	2407	–	298	59	7329
